# Model-driven design allows growth of *Mycoplasma pneumoniae* on serum-free media

**DOI:** 10.1101/2019.12.12.873117

**Authors:** Erika Gaspari, Antoni Malachowski, Luis Garcia-Morales, Raul Burgos, Luis Serrano, Vitor A. P. Martins dos Santos, Maria Suarez-Diez

## Abstract

*Mycoplasma pneumoniae* is a slow-growing, human pathogen that causes atypical pneumonia. Because it lacks a cell wall, many antibiotics are ineffective, and vaccination is required. Due to its reduced genome and dearth of many biosynthetic pathways, this fastidious bacterium depends on rich, undefined medium for growth, which makes large-scale cultivation for vaccine production challenging and expensive.

To understand factors limiting growth, we developed a genome-scale, constraint-based model of *M. pneumoniae* called iEG158_mpn to describe the metabolic potential of this bacterium. We have put special emphasis on cell membrane formation to identify key lipid components to maximize bacterial growth. We have used this knowledge to predict and validate *in vitro* two serum-free media able to sustain growth.

Our findings also show that glycolysis and lipid metabolism are much less efficient under hypoxia; these findings suggest that factors other than metabolism and membrane formation alone affect the growth of *M. pneumoniae*.

Altogether, our modelling approach enabled us to optimize medium composition, capacitated growth in defined media and streamlined operational requirements, thereby providing the basis for stable, reproducible and less expensive vaccine production.
