## Supplementary material for "Model-driven design allows growth of *Mycoplasma pneumoniae* on serum-free media": Supplementary Table S1 - Reactions and metabolites.xlsx

### Sheet: reactions
new reaction	Reaction ID	Reaction
x	1hdec9eg3psyn	aacp_hdcea_c + glyc3p_c <=> 1hdec9eg3p_c + ACP_c + h_c								non reversible, favoring reactants
x	1hdecg3psyn	aacp_hdca_c + glyc3p_c <=> 1hdecg3p_c + ACP_c + h_c								reversible
x	1odec9eg3psyn	aacp_ocdcea_c + glyc3p_c <=> 1odec9eg3p_c + ACP_c + h_c								non reversible, favoring products
x	1odecg3psyn	aacp_ocdca_c + glyc3p_c <=> 1odecg3p_c + ACP_c + h_c
x	2glc12dgr180syn	mgdg180_c + udpg_c <=> 2glc12dgr180_c + h_c + udp_c
x	2glc12dgr181syn	mgdg181_9_c + udpg_c <=> 2glc12dgr181_c + h_c + udp_c
x	2glc12dgr182syn	mgdg182_9_12_c + udpg_c <=> 2glc12dgr182_c + h_c + udp_c
x	3glc12dgr160syn	dgdg160_c + udpg_c <=> 3dgdgr160_c + h_c + udp_c
x	3glc12dgr161syn	dgdg161_c + udpg_c <=> 3glc12dgr161_c + h_c + udp_c
x	3glc12dgr180syn	2glc12dgr180_c + udpg_c <=> 3glc12dgr180_c + h_c + udp_c
x	3glc12dgr181syn	2glc12dgr181_c + udpg_c <=> 3glc12dgr181_c + h_c + udp_c
x	3glc12dgr182syn	2glc12dgr182_c + udpg_c <=> 3glc12dgr182_c + h_c + udp_c
x	3glc12dgr183syn	dgdg205n31619Z_c + udpg_c <=> 3glc12dgr183_c + h_c + udp_c
x	3glc2gal12dgr160syn	dgdg160_c + udpgal_c <=> 3glc2gal12dgr160_c + h_c + udp_c
x	3glc2gal12dgr161syn	3glcgal12dgr161_c + udpgal_c <=> 3glc2gal12dgr161_c + h_c + udp_c
x	3glc2gal12dgr180syn	3glcgal12dgr180_c + udpgal_c <=> 3glc2gal12dgr180_c + h_c + udp_c
x	3glc2gal12dgr181syn	3glcgal12dgr181_c + udpgal_c <=> 3glc2gal12dgr181_c + h_c + udp_c
x	3glc2gal12dgr182syn	3glcgal12dgr182_c + udpgal_c <=> 3glc2gal12dgr182_c + h_c + udp_c
x	3glc2gal12dgr183syn	3glcgal12dgr183_c + udpgal_c <=> 3glc2gal12dgr183_c + h_c + udp_c
x	3glc3gal12dgr160syn	dgdg160_c + udpgal_c <=> 3glc3gal12dgr160_c + h_c + udp_c
x	3glc3gal12dgr161syn	3glc2gal12dgr161_c + udpgal_c <=> 3glc3gal12dgr161_c + h_c + udp_c
x	3glc3gal12dgr180syn	3glc2gal12dgr180_c + udpgal_c <=> 3glc3gal12dgr180_c + h_c + udp_c
x	3glc3gal12dgr181syn	3glc2gal12dgr181_c + udpgal_c <=> 3glc3gal12dgr181_c + h_c + udp_c
x	3glc3gal12dgr182syn	3glc2gal12dgr182_c + udpgal_c <=> 3glc3gal12dgr182_c + h_c + udp_c
x	3glc3gal12dgr183syn	3glc2gal12dgr183_c + udpgal_c <=> 3glc3gal12dgr183_c + h_c + udp_c
x	3glcgal12dgr160syn	3dgdgr160_c + udpgal_c <=> 3glcgal12dgr160_c + h_c + udp_c
x	3glcgal12dgr161syn	3glc12dgr161_c + udpgal_c <=> 3glcgal12dgr161_c + h_c + udp_c
x	3glcgal12dgr180syn	3glc12dgr180_c + udpgal_c <=> 3glcgal12dgr180_c + h_c + udp_c
x	3glcgal12dgr181syn	3glc12dgr181_c + udpgal_c <=> 3glcgal12dgr181_c + h_c + udp_c
x	3glcgal12dgr182syn	3glc12dgr182_c + udpgal_c <=> 3glcgal12dgr182_c + h_c + udp_c
x	3glcgal12dgr183syn	3glc12dgr183_c + udpgal_c <=> 3glcgal12dgr183_c + h_c + udp_c
x	Aas160	ACP_c + atp_c + hdca_c <=> aacp_hdca_c + amp_c + ppi_c
x	Aas161	ACP_c + atp_c + hdcea_c <=> aacp_hdcea_c + amp_c + ppi_c
x	Aas180	ACP_c + atp_c + ocdca_c <=> aacp_ocdca_c + amp_c + ppi_c
x	Aas181	ACP_c + atp_c + ocdcea_c <=> aacp_ocdcea_c + amp_c + ppi_c
x	Aas182	ACP_c + atp_c + lneldc_c <=> aacp_lneldc_c + amp_c + ppi_c
x	Aas183	ACP_c + atp_c + lnlncg_c <=> aacp_lnlncg_c + amp_c + ppi_c
	ACALD	acald_c + coa_c + nad_c <=> accoa_c + h_c + nadh_c
	ACKr	ac_c + atp_c <=> actp_c + adp_c
x	ACPpds	ACP_c + h2o_c --> apoACP_c + h_c + pan4p_c
	ACPSYN	apoACP_c + coa_c --> ACP_c + h_c + pap_c
	ADEt2	ade_e + h_e <=> ade_c + h_c
	ADK1	amp_c + atp_c <=> 2.0 adp_c
x	ADK3	amp_c + gtp_c <=> adp_c + gdp_c
x	ADK4	amp_c + itp_c <=> adp_c + idp_c
	ADTP	amp_c + ppi_c <=> ade_c + prpp_c
x	ag3pa160	1hdecg3p_c + aacp_hdca_c <=> ACP_c + h_c + pa160_c
x	ag3pa161	1hdec9eg3p_c + aacp_hdcea_c <=> ACP_c + h_c + pa161_c
x	ag3pa180	1odecg3p_c + aacp_ocdca_c <=> ACP_c + h_c + pa180_c
x	ag3pa181	1odec9eg3p_c + aacp_ocdcea_c <=> ACP_c + h_c + pa181_9_c
x	ag3pa182	aacp_lneldc_c + aclglyc3p182_c <=> ACP_c + h_c + pa182_9_12_c
x	ag3pa183	aacp_lnlncg_c + mag183_c <=> ACP_c + h_c + pa_18_3_18_3_c
	AGPOP	dgdp_c + h_c + pep_c --> dgtp_c + pyr_c
	AHCi	ahcys_c + h2o_c --> adn_c + hcys__L_c
	ALAabc	ala__L_e + atp_c + h2o_c --> adp_c + ala__L_c + h_c + pi_c
	ALAt2r	ala__L_c + h_c --> ala__L_e + h_e
	ALATRS	ala__L_c + atp_c + trnaala_c --> alatrna_c + amp_c + ppi_c
	ALCD19	glyc_c + nad_c <=> glyald_c + h_c + nadh_c
	ALKP	dhap_c + h2o_c --> dha_c + pi_c
	APNPT	atp_c + ptth_c --> adp_c + h_c + pan4p_c
	ARGabc	arg__L_e + atp_c + h2o_c --> adp_c + arg__L_c + h_c + pi_c
	ARGORNt7	arg__L_e + orn_c <=> arg__L_c + orn_e
	ARGt2r	arg__L_c + h_c --> arg__L_e + h_e
	ARGTRS	arg__L_c + atp_c + trnaarg_c --> amp_c + argtrna_c + ppi_c
	ASCBPL	ascb6p_c + h2o_c <=> 3dhgulnp_c + 3.0 h_c
	ASNt2r	asn__L_c + h_c --> asn__L_e + h_e
	ASNTRS	asn__L_c + atp_c + trnaasn_c --> amp_c + asntrna_c + ppi_c
	ASPabc	asp__L_e + atp_c + h2o_c --> adp_c + asp__L_c + h_c + pi_c
	ASPt2r	asp__L_c + h_c --> asp__L_e + h_e
	ASPTRS	asp__L_c + atp_c + trnaasp_c --> amp_c + asptrna_c + ppi_c
x	atpppphyd	atp_c + h2o_c --> adn_c + h_c + pppi_c
	ATPsyn	adp_c + 4.0 h_e + pi_c <=> atp_c + h2o_c + 3.0 h_c
	BPNT	h2o_c + pap_c --> amp_c + pi_c
x	CA2abc	atp_c + ca2_e + h2o_c --> adp_c + ca2_c + h_c + pi_c
x	CE2102lys	CE2102_c + h2o_c --> lipoate_c + lys__L_c
	CHLPCTD	cholp_c + ctp_c + h_c --> cdpchol_c + ppi_c
	CHLt2	chol_e + h_e <=> chol_c + h_c
	CHOLK	atp_c + chol_c --> adp_c + cholp_c + h_c
x	clpn181t	clpn181_e <=> clpn181_c
x	clpn182t	clpn182_e <=> clpn182_c
x	clpn183t	clpn183_e <=> clpn183_c
x	CLt	cl_e + 2.0 h_c <=> cl_c + 2.0 h_e
	CO2t	co2_e <=> co2_c
x	Coabc	atp_c + cobalt2_e + h2o_c --> adp_c + cobalt2_c + h_c + pi_c
x	COAt	coa_e <=> coa_c
x	ctpppphyd	ctp_c + h2o_c --> cytd_c + h_c + pppi_c
x	Cuabc	atp_c + cu2_e + h2o_c --> adp_c + cu2_c + h_c + pi_c
	CYSabc	atp_c + cys__L_e + h2o_c --> adp_c + cys__L_c + h_c + pi_c
	CYSt2r	cys__L_c + h_c --> cys__L_e + h_e
	CYSTRS	atp_c + cys__L_c + trnacys_c --> amp_c + cystrna_c + ppi_c
	CYTDK1	atp_c + cytd_c --> adp_c + cmp_c + h_c
	CYTDt2	cytd_e + h_e <=> cytd_c + h_c
	CYTK1	atp_c + cmp_c <=> adp_c + cdp_c
	CYTK2n	atp_c + dcmp_c <=> adp_c + dcdp_c
	DADK	atp_c + damp_c <=> adp_c + dadp_c
	DADNK	atp_c + dad_2_c <=> adp_c + damp_c + h_c
	DAPOP	dadp_c + h_c + pep_c --> datp_c + pyr_c
	DCYTt2	dcyt_e + h_e --> dcyt_c + h_c
x	dgdg160syn	mgdg160_c + udpg_c <=> dgdg160_c + h_c + udp_c
x	dgdg161syn	glcdg161_c + udpg_c <=> dgdg161_c + h_c + udp_c
x	dgdg205n31619Zsyn	mgdg183_6_9_12_c + udpg_c <=> dgdg205n31619Z_c + h_c + udp_c
	DGK1	atp_c + dgmp_c <=> adp_c + dgdp_c
	DGNSKm	atp_c + dgsn_c <=> adp_c + dgmp_c + h_c
	DHAK	atp_c + dha_c --> adp_c + dhap_c + h_c
	DHFOR	dhf_c + nad_c <=> fol_c + nadh_c
	DHFR2i	nad_c + thf_c <=> dhf_c + h_c + nadh_c
	DPCOAK	atp_c + dpcoa_c --> adp_c + coa_c + h_c
	DRPA	2dr5p_c --> acald_c + g3p_c
	DTMPK	atp_c + dtmp_c <=> adp_c + dtdp_c
	DURIK1	atp_c + duri_c --> adp_c + dump_c + h_c
	DURIPP	duri_c + pi_c <=> 2dr1p_c + ura_c
	ENO	2pg_c <=> h2o_c + pep_c
	EX_ac_e	ac_e <=>
	EX_ade_e	ade_e <=>
	EX_ala__L_e	ala__L_e <=>
	EX_arg__L_e	arg__L_e <=>
	EX_ascb__L_e	ascb__L_e -->
	EX_asn__L_e	asn__L_e <=>
	EX_asp__L_e	asp__L_e <=>
	EX_BM_e	BM_e <=>
x	EX_ca2	ca2_e -->
	EX_chol_e	chol_e <=>
x	EX_cl	cl_e -->
x	EX_clpn181_e	clpn181_e -->
x	EX_clpn182_e	clpn182_e -->
x	EX_clpn183_e	clpn183_e -->
	EX_co2_e	co2_e <=>
x	EX_coa_e	coa_e <=>
x	EX_cobalt2	cobalt2_e -->
x	EX_cu2	cu2_e -->
	EX_cys__L_e	cys__L_e <=>
	EX_cytd_e	cytd_e <=>
	EX_dcyt_e	dcyt_e <=>
	EX_dna5mtc_e	dna5mtc_e <=>
	EX_fol_e	fol_e <=>
	EX_fru_e	fru_e -->
	EX_glc__D_e	glc__D_e <=>
	EX_gln__L_e	gln__L_e <=>
	EX_glu__L_e	glu__L_e <=>
	EX_gly_e	gly_e <=>
	EX_glyc_e	glyc_e <--
	EX_glyc3p_e	glyc3p_e <--
	EX_gua_e	gua_e <=>
	EX_h_e	h_e <=>
	EX_h2o_e	h2o_e <=>
	EX_h2o2_e	h2o2_e <=>
	EX_hcys__L_e	hcys__L_e <=>
x	EX_hdca_e	hdca_e <=>
x	EX_hdcea_e	hdcea_e -->
	EX_his__L_e	his__L_e <=>
	EX_ile__L_e	ile__L_e <=>
x	EX_k	k_e -->
	EX_lac__L_e	lac__L_e <=>
	EX_leu__L_e	leu__L_e <=>
x	EX_lneldc_e	lneldc_e -->
x	EX_lnlncg_e	lnlncg_e -->
	EX_lys__L_e	lys__L_e <=>
x	EX_lysdn	lysdn_e -->
	EX_man_e	--> man_e
	EX_met__L_e	met__L_e <=>
x	EX_mg2	mg2_e -->
x	EX_mn2	mn2_e -->
	EX_mnl_e	mnl_e -->
x	EX_mobd	mobd_e -->
x	EX_na1	na1_e -->
	EX_nac_e	nac_e <=>
	EX_nadp_e	nadp_c -->
	EX_nh3_e	nh3_e <=>
x	EX_ni2	ni2_e -->
	EX_o2_e	o2_e <=>
x	EX_ocdca_e	ocdca_e -->
x	EX_ocdcea_e	ocdcea_e <=>
	EX_orn__L_e	orn_e <=>
	EX_pap_e	pap_e -->
x	EX_pc160_e	pc160_e -->
x	EX_pc161_e	pc161_e -->
x	EX_pc180_e	pc180_e -->
x	EX_pc181_e	pc181_9_e -->
x	EX_pc182_e	pc182_9_12_e -->
x	EX_pc183_e	pc183_e -->
	EX_phe__L_e	phe__L_e <=>
	EX_pi_e	pi_e <=>
	EX_pro__L_e	pro__L_e <=>
x	EX_psuri	psuri_e -->
x	EX_ptrc	ptrc_e -->
	EX_ptth_e	ptth_e <=>
	EX_pydx_e	pydx_e <=>
	EX_rib__D_e	rib__D_e <--
	EX_ribflv_e	ribflv_e <=>
	EX_ser__L_e	ser__L_e <=>
x	EX_so4_e	so4_e <=>
x	EX_sphng160_e	sphng160_e -->
x	EX_sphng161_e	sphng161_e -->
x	EX_sphng180_e	sphng180_e -->
x	EX_sphng181_e	sphng181_e -->
x	EX_sphng182_e	sphng182_e -->
x	EX_sphng200_e	sphng200_e -->
x	EX_sphng240_e	sphng240_e -->
x	EX_spmd_e	spmd <=>
	EX_thm_e	thm_e <=>
	EX_thr__L_e	thr__L_e <=>
	EX_thym_e	thym_e <=>
	EX_trp__L_e	trp__L_e <=>
	EX_tyr__L_e	tyr__L_e <=>
	EX_ura_e	ura_e <=>
	EX_val__L_e	val__L_e <=>
x	EX_zn2_e	zn2_e <=>
	FBA	fdp_c <=> dhap_c + g3p_c
	FBA2	f1p_c --> dhap_c + glyald_c
	FDH	for_c + nad_c <=> co2_c + nadh_c
x	FMETDF	fmet_c + h2o_c --> for_c + h_c + met__L_c
	FMETTRS	10fthf_c + mettrna_c --> fmettrna_c + thf_c
	FMNAT	atp_c + fmn_c + h_c --> fad_c + ppi_c
x	FMNRx2	fmn_c + h_c + nadph_c <=> fmnh2_c + nadp_c
	FRUK	atp_c + f1p_c --> adp_c + fdp_c + h_c
	FRUpts	fru_e + pep_c --> f1p_c + pyr_c
	FTHFCL	5fthf_c + atp_c --> adp_c + 2.0 h_c + methf_c + pi_c
	FTHFLi	atp_c + for_c + thf_c --> 10fthf_c + adp_c + pi_c
	G3PO	glyc3p_c + o2_c <=> dhap_c + h2o2_c
	GALUi	g1p_c + h_c + utp_c <=> ppi_c + udpg_c
	GAPDHi	g3p_c + nad_c + pi_c <=> 13dpg_c + h_c + nadh_c
	GDPDPK	atp_c + gdp_c <=> amp_c + h_c + ppgpp_c
	GHMT2r	gly_c + h2o_c + mlthf_c <=> ser__L_c + thf_c
	GK1	atp_c + gmp_c <=> adp_c + gdp_c
x	GLCabc	atp_c + glc__D_e + h2o_c --> adp_c + glc__D_c + h_c + pi_c
	GLCpts	glc__D_e + pep_c --> g6p_c + pyr_c
	GLNt2r	gln__L_c + h_c --> gln__L_e + h_e
	GLNTRAT	atp_c + gln__L_c + glutrna_gln_c + h2o_c --> adp_c + glntrna_c + glu__L_c + h_c + pi_c
	GLUabc	atp_c + glu__L_e + h2o_c --> adp_c + glu__L_c + h_c + pi_c
x	GLUN	gln__L_c + h2o_c <=> glu__L_c + h_c + nh3_c
	GLUt2r	glu__L_c + h_c --> glu__L_e + h_e
	GLUTRS	atp_c + glu__L_c + trnaglu_c --> amp_c + glutrna_c + ppi_c
	GLUTRS_Gln	atp_c + glu__L_c + trnagln_c --> amp_c + glutrna_gln_c + ppi_c
	GLYabc	atp_c + gly_e + h2o_c --> adp_c + gly_c + h_c + pi_c
x	glyc1ppTx	glyc1p_c + h2o_c --> glyc_c + pi_c
	GLYC3Pabc	atp_c + glyc3p_e + h2o_c --> adp_c + glyc3p_c + h_c + pi_c
	GLYCt	glyc_c <=> glyc_e
	GLYK	atp_c + glyc_c --> adp_c + glyc3p_c + h_c
	GLYt2r	gly_c + h_c --> gly_e + h_e
	GLYTRS	atp_c + gly_c + trnagly_c --> amp_c + glytrna_c + ppi_c
	GPDDA1	g3pc_c + h2o_c <=> chol_c + glyc3p_c + h_c
x	GTPDPK	atp_c + gtp_c <=> amp_c + gdptp_c + h_c
x	GTPH2	gtp_c + h2o_c --> gsn_c + h_c
	GUAPRT	gmp_c + ppi_c <=> gua_c + prpp_c
	GUAt2r	gua_e + h_e --> gua_c + h_c
	H2O2t	h2o2_e <=> h2o2_c
	H2Ot	h2o_e <=> h2o_c
x	HCO3E	h_c + hco3_c <=> co2_c + h2o_c
	HCYSte	hcys__L_c --> hcys__L_e
x	HDCAt	hdca_e <=> hdca_c
x	HDCEAt	hdcea_e <=> hdcea_c
	HISabc	atp_c + h2o_c + his__L_e --> adp_c + h_c + his__L_c + pi_c
	HISt2r	h_c + his__L_c --> h_e + his__L_e
	HISTRS	atp_c + his__L_c + trnahis_c --> amp_c + histrna_c + ppi_c
x	IDPh	h2o_c + ppi_c --> 2.0 pi_c
	ILEabc	atp_c + h2o_c + ile__L_e --> adp_c + h_c + ile__L_c + pi_c
	ILEt2r	h_c + ile__L_c --> h_e + ile__L_e
	ILETRS	atp_c + ile__L_c + trnaile_c --> amp_c + iletrna_c + ppi_c
	IR00075	atp_c + nadh_c --> adp_c + h_c + nadph_c
	IR00296	arg__L_c + h2o_c --> citr__L_c + h_c + nh3_c
	IR00674	atp_c + r5p_c --> amp_c + h_c + prpp_c
	IR00676	atp_c + rib__D_c --> adp_c + h_c + r5p_c
	IR00911	atp_c + dcyt_c --> adp_c + dcmp_c + h_c
	IR00932	h_c + lpma_c + pyr_c --> adhlam_c + co2_c
	IR01054	cytd_c + h2o_c --> nh3_c + uri_c
	IR01418	dcyt_c + h2o_c --> duri_c + nh3_c
	IR03511	atp_c + dnad_c + nh3_c --> amp_c + nad_c + ppi_c
	IR08208	h2o_c + h_c + methf_c --> 5fthf_c
	IR08659	asn__L_e + atp_c + h2o_c --> adp_c + asn__L_c + h_c + pi_c
	IR08738	atp_c + gln__L_e + h2o_c --> adp_c + gln__L_c + h_c + pi_c
	IR08984	atp_c + h2o_c --> adp_c + h_c + pi_c
	IR09590	pi_c --> pi_e
	IR09773	ascb__L_e + 2.0 h_c + pep_c --> ascb6p_c + pyr_c
	IR09793	dtdp_c + h_c + pep_c --> dttp_c + pyr_c
	IR09815	atp_c + fol_e + h2o_c --> adp_c + fol_c + h_c + pi_c
	IR09816	atp_c + h2o_c + ptth_e --> adp_c + h_c + pi_c + ptth_c
	IR09817	pydx_e --> pydx_c
	IR09818	atp_c + h2o_c + ribflv_e --> adp_c + h_c + pi_c + ribflv_c
	IR09855	h_e + thym_e --> h_c + thym_c
	IR09861	140.0 atp_c + 30.0 datp_c + 20.0 dctp_c + 20.0 dgtp_c + 30.0 dttp_c + 140.0 h2o_c --> 140.0 adp_c + dna_c + 140.0 h_c + 140.0 pi_c + 100.0 ppi_c
	IR09863	amet_c + dna_c --> ahcys_c + dna5mtc_c
	IR09881	BM_c + 25.0 atp_c + 25.0 h2o_c --> BM_e + 25.0 adp_c + 25.0 h_c + 25.0 pi_c
	IR09884	69.0 atp_c + 18.0 ctp_c + 28.0 gtp_c + 40.0 h2o_c + 25.0 utp_c --> RNA_c + 40.0 adp_c + 40.0 h_c + 40.0 pi_c + 100.0 ppi_c
	IR09888	ac_c --> ac_e
	IR09909	27.0 alatrna_c + 13.0 argtrna_c + 20.0 asntrna_c + 18.0 asptrna_c + 826.0 atp_c + 3.0 cystrna_c + fmettrna_c + 17.0 glntrna_c + 22.0 glutrna_c + 21.0 glytrna_c + 482.0 h2o_c + 6.0 histrna_c + 22.0 iletrna_c + 29.0 leutrna_c + 32.0 lystrna_c + 5.0 mettrna_c + 15.0 phetrna_c + 14.0 protrna_c + 21.0 sertrna_c + 21.0 thrtrna_c + 3.0 trptrna_c + 10.0 tyrtrna_c + 25.0 valtrna_c --> MPNPROT_c + 826.0 ad…
	IR09912	asn__L_c + atp_c + glutrna_gln_c + h2o_c --> adp_c + asp__L_c + glntrna_c + h_c + pi_c
	IR09927	h_c + met__L_c --> h_e + met__L_e
	IR09934	4.0 alatrna_c + 2.0 argtrna_c + 3.0 asntrna_c + 6.0 asptrna_c + 199.0 atp_c + fmettrna_c + 4.0 glntrna_c + 11.0 glutrna_c + glytrna_c + 199.0 h2o_c + histrna_c + 8.0 iletrna_c + 12.0 leutrna_c + 11.0 lystrna_c + 3.0 mettrna_c + 5.0 phetrna_c + protrna_c + 5.0 sertrna_c + thrtrna_c + 5.0 valtrna_c --> 199.0 adp_c + apoACP_c + 282.0 h_c + 199.0 pi_c + 4.0 trnaala_c + 2.0 trnaarg_c + 3.0 trnaasn_c +…
	IR09954	MPNPROT_c + 688.0 atp_c + 1032.0 h2o_c --> 688.0 adp_c + 27.0 ala__L_c + 13.0 arg__L_c + 20.0 asn__L_c + 18.0 asp__L_c + 3.0 cys__L_c + 17.0 gln__L_c + 22.0 glu__L_c + 21.0 gly_c + 688.0 h_c + 6.0 his__L_c + 22.0 ile__L_c + 29.0 leu__L_c + 32.0 lys__L_c + 6.0 met__L_c + 15.0 phe__L_c + 688.0 pi_c + 14.0 pro__L_c + 21.0 ser__L_c + 21.0 thr__L_c + 3.0 trp__L_c + 10.0 tyr__L_c + 25.0 val__L_c
	IR09955	7.45330260824 3glc3gal12dgr160_c + 4.61280290005 3glc3gal12dgr181_c + 0.0833 5fthf_c + 0.0025 ACP_c + 13.374 MPNPROT_c + 1.679 RNA_c + 1.651 adn_c + 8.187 ala__L_c + 0.083 amet_c + 3.261 arg__L_c + 0.045 asn__L_c + 7.765 asp__L_c + 0.083 cdpchol_c + 0.083 coa_c + 0.056 cys__L_c + 0.419 cytd_c + 1.401 dna_c + 0.083 fad_c + 139.8 g6p_c + 0.245 gln__L_c + 15.543 glu__L_c + 7.683 gly_c + 1.381 gsn_c …
	IR09956	MPNPROT_c + atp_c + h2o_c --> DNAKFOLP_c + adp_c + h_c + pi_c
	IR09957	atp_c + h2o_c + trp__L_e --> adp_c + h_c + pi_c + trp__L_c
	IR09958	atp_c + h2o_c + tyr__L_e --> adp_c + h_c + pi_c + tyr__L_c
	IR09959	atp_c + h2o_c + phe__L_e --> adp_c + h_c + phe__L_c + pi_c
	IR09961	MPNPROT_c + 7.0 atp_c + 7.0 h2o_c --> GROELFOLP_c + 7.0 adp_c + 7.0 h_c + 7.0 pi_c
	KG6PDC	3dhgulnp_c + h_c --> co2_c + xu5p__L_c
x	Kt2r	h_e + k_e <=> h_c + k_c
	L_LACt2r	lac__L_c --> lac__L_e
	LDH_L	lac__L_c + nad_c <=> h_c + nadh_c + pyr_c
	LEUabc	atp_c + h2o_c + leu__L_e --> adp_c + h_c + leu__L_c + pi_c
	LEUt2r	h_c + leu__L_c --> h_e + leu__L_e
	LEUTRS	atp_c + leu__L_c + trnaleu_c --> amp_c + leutrna_c + ppi_c
x	LNELDCt	lneldc_e <=> lneldc_c
x	LNLNCGt	lnlncg_e <=> lnlncg_c
	LYSabc	atp_c + h2o_c + lys__L_e --> adp_c + h_c + lys__L_c + pi_c
x	lysdnt	lysdn_c <=> lysdn_e
	LYSt2r	h_c + lys__L_c --> h_e + lys__L_e
	LYSTRS	atp_c + lys__L_c + trnalys_c --> amp_c + lystrna_c + ppi_c
	M1PD	mnl1p_c + nad_c <=> f6p_c + h_c + nadh_c
x	mag182n6syn	aacp_lneldc_c + glyc3p_c <=> ACP_c + aclglyc3p182_c + h_c
x	mag183syn	aacp_lnlncg_c + glyc3p_c <=> ACP_c + h_c + mag183_c
	MANpts	man_e + pep_c --> man6p_c + pyr_c
	METabc	atp_c + h2o_c + met__L_e --> adp_c + h_c + met__L_c + pi_c
	METAT	atp_c + h2o_c + met__L_c --> amet_c + pi_c + ppi_c
	METTRS	atp_c + met__L_c + trnamet_c --> amp_c + mettrna_c + ppi_c
x	MG2abc	atp_c + h2o_c + mg2_e --> adp_c + h_c + mg2_c + pi_c
x	mgdg160syn	12dgr160_c + udpg_c <=> h_c + mgdg160_c + udp_c
x	mgdg161syn	12dgr161_c + udpg_c <=> glcdg161_c + h_c + udp_c
x	mgdg180syn	12dgr180_c + udpg_c <=> h_c + mgdg180_c + udp_c
x	mgdg181_9syn	12dgr181_9_c + udpg_c <=> h_c + mgdg181_9_c + udp_c
x	mgdg182_9_12syn	12dgr182_9_12_c + udpg_c <=> h_c + mgdg182_9_12_c + udp_c
x	mgdg183_6_9_12syn	12dgr183_6_9_12_c + udpg_c <=> h_c + mgdg183_6_9_12_c + udp_c
x	Mnabc	atp_c + h2o_c + mn2_e --> adp_c + h_c + mn2_c + pi_c
	MNLpts	mnl_e + pep_c --> mnl1p_c + pyr_c
x	MNNAD	2.0 h_c + mobd_c + 2.0 nad_c --> molyb_c + 2.0 nadh_c + 2.0 o2_c
x	MOBDabc	atp_c + h2o_c + mobd_e --> adp_c + h_c + mobd_c + pi_c
	MPAKI	man6p_c <=> f6p_c
	MTHFC_1	h2o_c + methf_c <=> 10fthf_c
	MTHFD_1	mlthf_c + nadp_c <=> h_c + methf_c + nadph_c
x	NA1Htm	h_c + na1_e <=> h_e + na1_c
	NACt	nac_e --> nac_c
	NADK	atp_c + nad_c --> adp_c + h_c + nadp_c
x	nadknadhpppiPT	nadh_c + pppi_c <=> h_c + nadph_c + ppi_c
x	nadkpppiPT	nad_c + pppi_c <=> h_c + nadp_c + ppi_c
x	NH3c	h_c + nh3_c <=> nh4_c
x	NH4tex	nh4_c <=> nh4_e
x	Niabc	atp_c + h2o_c + ni2_e --> adp_c + h_c + ni2_c + pi_c
	NNATr	atp_c + h_c + nicrnt_c <=> dnad_c + ppi_c
	NTD1	dump_c + h2o_c --> duri_c + pi_c
	NTD2	h2o_c + ump_c --> pi_c + uri_c
	NTD3	dcmp_c + h2o_c --> dcyt_c + pi_c
	NTD4	cmp_c + h2o_c --> cytd_c + pi_c
	NTD5	dtmp_c + h2o_c --> pi_c + thymd_c
	NTD7	amp_c + h2o_c --> adn_c + pi_c
	O2t	o2_e <=> o2_c
	OCBT	cbp_c + orn_c <=> citr__L_c + h_c + pi_c
x	OCDCAt	ocdca_e <=> ocdca_c
x	OCDCEAt	ocdcea_e <=> ocdcea_c
x	orncbTx	cbp_c + orn__L_c --> citr__L_c + h_c + pi_c
x	pa_18_3_18_3ctdlTx	ctp_c + pa_18_3_18_3_c <=> cdpdag183_c + ppi_c
x	pa160ctdlTx	ctp_c + pa160_c <=> cdp12dgr160_c + ppi_c
x	pa161ctdlTx	ctp_c + pa161_c <=> cdp12dgr161_c + ppi_c
x	pa180ctdlTx	ctp_c + pa180_c <=> cdpdodecg_c + ppi_c
x	pa181_9ctdlTx	ctp_c + pa181_9_c <=> cdpdodec9eg_c + ppi_c
x	pa182_9_12ctdlTx	ctp_c + pa182_9_12_c <=> cdp12dgr182_9_12_c + ppi_c
x	PAPA160	h2o_c + pa160_c <=> 12dgr160_c + pi_c
x	PAPA161	h2o_c + pa161_c <=> 12dgr161_c + pi_c
x	PAPA180	h2o_c + pa180_c <=> 12dgr180_c + pi_c
x	PAPA181_9	h2o_c + pa181_9_c <=> 12dgr181_9_c + pi_c
x	PAPA182_9_12	h2o_c + pa182_9_12_c <=> 12dgr182_9_12_c + pi_c
x	PAPA183_6_9_12	h2o_c + pa_18_3_18_3_c <=> 12dgr183_6_9_12_c + pi_c
x	PAPt2r	atp_c + h2o_c + pap_e --> adp_c + h_c + pap_c + pi_c
x	pc160abc	atp_c + h2o_c + pc160_e --> adp_c + h_c + pc160_c + pi_c
x	pc160lys	2.0 h2o_c + pc160_c <=> g3pc_c + 2.0 h_c + 2.0 hdca_c
x	pc161abc	atp_c + h2o_c + pc161_e --> adp_c + h_c + pc161_c + pi_c
x	pc161lys	2.0 h2o_c + pc161_c <=> g3pc_c + 2.0 h_c + 2.0 hdcea_c
x	pc180abc	atp_c + h2o_c + pc180_e --> adp_c + h_c + pc180_c + pi_c
x	pc180lys	2.0 h2o_c + pc180_c <=> g3pc_c + 2.0 h_c + 2.0 ocdca_c
x	pc181_9abc	atp_c + h2o_c + pc181_9_e --> adp_c + h_c + pc181_9_c + pi_c
x	pc181_9lys	2.0 h2o_c + pc181_9_c <=> g3pc_c + 2.0 h_c + 2.0 ocdcea_c
x	pc182_9_12abc	atp_c + h2o_c + pc182_9_12_e --> adp_c + h_c + pc182_9_12_c + pi_c
x	pc182_9_12lys	2.0 h2o_c + pc182_9_12_c <=> g3pc_c + 2.0 h_c + 2.0 lneldc_c
x	pc183_9_12_15lys	2.0 h2o_c + pc183_c <=> g3pc_c + 2.0 h_c + 2.0 lnlncg_c
x	pc183abc	atp_c + h2o_c + pc183_e --> adp_c + h_c + pc183_c + pi_c
	PDHcr	dhlam_c + nad_c <=> h_c + lpma_c + nadh_c
	PFK	atp_c + f6p_c --> adp_c + fdp_c + h_c
x	pfk_dATP	datp_c + f6p_c --> dadp_c + fdp_c + h_c
x	pfk_GTP	f6p_c + gtp_c --> fdp_c + gdp_c + h_c
x	pfk_ITP	f6p_c + itp_c --> fdp_c + h_c + idp_c
	PGCM	g1p_c <=> g6p_c
	PGIA	g6p_c <=> f6p_c
	PGK	3pg_c + atp_c <-- 13dpg_c + adp_c
	PGM_1	2pg_c <=> 3pg_c
x	PGPP160	h2o_c + pgp160_c <=> pg160_c + pi_c
x	PGPP161	h2o_c + pgp161_c <=> pg1619Z1613E_c + pi_c
x	PGPP180	h2o_c + pgp180_c <=> pg180_c + pi_c
x	PGPP181_9	h2o_c + pgp181_9_c <=> pg181_c + pi_c
x	PGPP182_9_12	h2o_c + pgp182_9_12_c <=> pg182_c + pi_c
x	PGPP183_6_9_12	h2o_c + pgp183_6_9_12_c <=> pg205n31613E_c + pi_c
x	PGPSALMALM	cdp12dgr160_c + glyc3p_c <=> cmp_c + h_c + pgp160_c
x	PGSA161	cdp12dgr161_c + glyc3p_c <=> cmp_c + h_c + pgp161_c
x	PGSA180	cdpdodecg_c + glyc3p_c <=> cmp_c + h_c + pgp180_c
x	PGSA181_9	cdpdodec9eg_c + glyc3p_c <=> cmp_c + h_c + pgp181_9_c
x	PGSA182_9_12	cdp12dgr182_9_12_c + glyc3p_c <=> cmp_c + h_c + pgp182_9_12_c
x	PGSA183_6_9_12	cdpdag183_c + glyc3p_c <=> cmp_c + h_c + pgp183_6_9_12_c
	PHEt2r	h_c + phe__L_c --> h_e + phe__L_e
	PHETRS	atp_c + phe__L_c + trnaphe_c --> amp_c + phetrna_c + ppi_c
	PIabc	atp_c + h2o_c + pi_e --> adp_c + h_c + 2.0 pi_c
	PPA	h2o_c + ppi_c --> h_c + 2.0 pi_c
	PPM2	2dr1p_c <=> 2dr5p_c
	PROabc	atp_c + h2o_c + pro__L_e --> adp_c + h_c + pi_c + pro__L_c
	PROt2r	h_c + pro__L_c --> h_e + pro__L_e
x	protonLeak	h_e --> h_c
	PROTRS	atp_c + pro__L_c + trnapro_c --> amp_c + ppi_c + protrna_c
x	PSP	h2o_c + pser__L_c <=> pi_c + ser__D_c
	PTAr	accoa_c + pi_c <=> actp_c + coa_c
	PTPATi	atp_c + h_c + pan4p_c --> dpcoa_c + ppi_c
x	PTRCabc	atp_c + h2o_c + ptrc_e --> adp_c + h_c + pi_c + ptrc_c
	PUNP1	adn_c + 2.0 h_c + pi_c <=> ade_c + r1p_c
	PUNP2	dad_2_c + pi_c <=> 2dr1p_c + ade_c
	PUNP3	gsn_c + 2.0 h_c + pi_c <=> gua_c + r1p_c
	PUNP4	dgsn_c + pi_c <=> 2dr1p_c + gua_c
	PYDXK	atp_c + pydx_c --> adp_c + h_c + pydx5p_c
	PYK	adp_c + h_c + pep_c --> atp_c + pyr_c
	PYK2	h_c + pep_c + udp_c --> pyr_c + utp_c
	PYK3	gdp_c + h_c + pep_c --> gtp_c + pyr_c
	PYK4	cdp_c + h_c + pep_c --> ctp_c + pyr_c
	PYK4bis	dcdp_c + h_c + pep_c --> dctp_c + pyr_c
x	PYK5	h_c + idp_c + pep_c --> itp_c + pyr_c
x	PYK8	dudp_c + h_c + pep_c --> dutp_c + pyr_c
	PYNP2r	2.0 h_c + pi_c + uri_c <=> r1p_c + ura_c
	r0191	f6p_c + utp_c <=> fdp_c + h_c + udp_c
	RBFK	atp_c + ribflv_c --> adp_c + fmn_c + h_c
	RBP4E	ru5p__L_c <=> xu5p__D_c
x	REM_acp	ACP_c -->
x	RIBabc	atp_c + h2o_c + rib__D_e --> adp_c + h_c + pi_c + rib__D_c
x	RIBFLVtm	ribflv_e <=> ribflv_c
	RNase	RNA_c + 100.0 h2o_c --> 29.0 amp_c + 18.0 cmp_c + 28.0 gmp_c + 100.0 h_c + 25.0 ump_c
	RNDR1	adp_c + trdrd_c --> dadp_c + h2o_c + trdox_c
	RNDR2	gdp_c + trdrd_c --> dgdp_c + h2o_c + trdox_c
	RNDR3	cdp_c + trdrd_c --> dcdp_c + h2o_c + trdox_c
	RNDR4	trdrd_c + udp_c --> dudp_c + h2o_c + trdox_c
	RPE	ru5p__D_c <=> xu5p__D_c
	RR00106	atp_c + co2_c + nh3_c <=> adp_c + cbp_c + h_c
	RR00681	r5p_c <=> ru5p__D_c
	RR00682	r1p_c <=> r5p_c
	RR00952	nicrnt_c + ppi_c <=> h_c + nac_c + prpp_c
	RR01487	accoa_c + dhlam_c <=> adhlam_c + coa_c
	RR03680	3pg_c + gtp_c <=> 13dpg_c + gdp_c
	RR03769	g3p_c + s7p_c <=> r5p_c + xu5p__D_c
	RR09795	3pg_c + datp_c <=> 13dpg_c + dadp_c
	RR09796	3pg_c + dgtp_c <=> 13dpg_c + dgdp_c
	RR09841	nh3_c <=> nh3_e
	RR09889	2.0 h_c + 2.0 nadh_c + o2_c --> 2.0 h2o_c + 2.0 nad_c
	SERabc	atp_c + h2o_c + ser__L_e --> adp_c + h_c + pi_c + ser__L_c
	SERt2r	h_c + ser__L_c --> h_e + ser__L_e
	SERTRS	atp_c + ser__L_c + trnaser_c --> amp_c + ppi_c + sertrna_c
x	sphng160t	sphng160_e <=> sphng160_c
x	sphng161t	sphng161_e <=> sphng161_c
x	sphng180t	sphng180_e <=> sphng180_c
x	sphng181t	sphng181_e <=> sphng181_c
x	sphng182t	sphng182_e <=> sphng182_c
x	sphng200t	sphng200_e <=> sphng200_c
x	sphng240t	sphng240_e <=> sphng240_c
x	SPMDabc	atp_c + h2o_c + spmd_e --> adp_c + h_c + pi_c + spmd_c
x	SULabc	atp_c + h2o_c + so4_e --> adp_c + h_c + pi_c + so4_c
	TALA	g3p_c + s7p_c <=> e4p_c + f6p_c
x	THD1	nadh_c + nadp_c --> nad_c + nadph_c
	THMabc	atp_c + h2o_c + thm_e --> adp_c + h_c + pi_c + thm_c
	THRabc	atp_c + h2o_c + thr__L_e --> adp_c + h_c + pi_c + thr__L_c
x	thronh2adsyn	atp_c + hco3_c + thr__L_c --> h2o_c + h_c + ppi_c + thronh2ad_c
x	thrpPS	h2o_c + thrp_c --> pi_c + thr__L_c
	THRt2r	h_c + thr__L_c --> h_e + thr__L_e
	THRTRS	atp_c + thr__L_c + trnathr_c --> amp_c + ppi_c + thrtrna_c
	TKT2	f6p_c + g3p_c <=> e4p_c + xu5p__D_c
	TMDK1	atp_c + thymd_c --> adp_c + dtmp_c + h_c
	TMDPP	pi_c + thymd_c <=> 2dr1p_c + thym_c
	TMDS	dump_c + mlthf_c <=> dhf_c + dtmp_c
	TMK	atp_c + thm_c --> adp_c + h_c + thmmp_c
	TMPK	atp_c + thmmp_c --> adp_c + thmpp_c
	TPI	g3p_c <=> dhap_c
	TRDR	h_c + nadph_c + trdox_c <=> nadp_c + trdrd_c
	TRPt2r	h_c + trp__L_c --> h_e + trp__L_e
	TRPTRS	atp_c + trnatrp_c + trp__L_c --> amp_c + ppi_c + trptrna_c
x	TYRP	h2o_c + tyrp_c --> pi_c + tyr__L_c
	TYRt2r	h_c + tyr__L_c --> h_e + tyr__L_e
	TYRTRS	atp_c + trnatyr_c + tyr__L_c --> amp_c + ppi_c + tyrtrna_c
	UDPG4E	udpg_c <=> udpgal_c
	UMPK	atp_c + ump_c <=> adp_c + udp_c
	UPPRT	ppi_c + ump_c --> prpp_c + ura_c
	URAt2	h_e + ura_e <=> h_c + ura_c
	URIDK2r	atp_c + dump_c <=> adp_c + dudp_c
	URIK1	atp_c + uri_c --> adp_c + h_c + ump_c
x	utph2	h2o_c + utp_c --> h_c + uri_c
	VALabc	atp_c + h2o_c + val__L_e --> adp_c + h_c + pi_c + val__L_c
	VALt2r	h_c + val__L_c --> h_e + val__L_e
	VALTRS	atp_c + trnaval_c + val__L_c --> amp_c + ppi_c + valtrna_c
	X5PL3E	ru5p__L_c <=> xu5p__L_c
	ZNabc	atp_c + h2o_c + zn2_e --> adp_c + h_c + pi_c + zn2_c

### Sheet: metabolites
Metabolite ID
10fthf_c
12dgr160_c
12dgr161_c
12dgr180_c
12dgr181_9_c
12dgr182_9_12_c
12dgr183_6_9_12_c
13dpg_c
1hdec9eg3p_c
1hdecg3p_c
1odec9eg3p_c
1odecg3p_c
2dr1p_c
2dr5p_c
2glc12dgr180_c
2glc12dgr181_c
2glc12dgr182_c
2pg_c
3dgdgr160_c
3dhgulnp_c
3glc12dgr160_c
3glc12dgr161_c
3glc12dgr180_c
3glc12dgr181_c
3glc12dgr182_c
3glc12dgr183_c
3glc2gal12dgr160_c
3glc2gal12dgr161_c
3glc2gal12dgr180_c
3glc2gal12dgr181_c
3glc2gal12dgr182_c
3glc2gal12dgr183_c
3glc3gal12dgr160_c
3glc3gal12dgr161_c
3glc3gal12dgr180_c
3glc3gal12dgr181_c
3glc3gal12dgr182_c
3glc3gal12dgr183_c
3glcgal12dgr160_c
3glcgal12dgr161_c
3glcgal12dgr180_c
3glcgal12dgr181_c
3glcgal12dgr182_c
3glcgal12dgr183_c
3pg_c
5fthf_c
aacp_hdca_c
aacp_hdcea_c
aacp_lneldc_c
aacp_lnlncg_c
aacp_ocdca_c
aacp_ocdcea_c
ac_c
ac_e
acald_c
accoa_c
aclglyc3p182_c
ACP_c
actACP_c
actp_c
ACYLACP_c
ade_c
ade_e
adhlam_c
adn_c
adp_c
ahcys_c
ala__L_c
ala__L_e
alatrna_c
amet_c
amp_c
apoACP_c
arg__L_c
arg__L_e
argtrna_c
ascb__L_e
ascb6p_c
asn__L_c
asn__L_e
asntrna_c
asp__L_c
asp__L_e
asptrna_c
atp_c
BM_c
BM_e
ca2_c
ca2_e
cbp_c
cdp_c
cdp12dgr160_c
cdp12dgr161_c
cdp12dgr182_9_12_c
cdpchol_c
cdpdag183_c
cdpdodec9eg_c
cdpdodecg_c
CE2102_c
chol_c
chol_e
cholp_c
citr__L_c
cl_c
cl_e
clpn160_c
clpn161_c
clpn180_c
clpn181_c
clpn181_e
clpn182_c
clpn182_e
clpn183_c
clpn183_e
cmp_c
co2_c
co2_e
coa_c
coa_e
cobalt2_c
cobalt2_e
ctp_c
cu2_c
cu2_e
cys__L_c
cys__L_e
cystrna_c
cytd_c
cytd_e
dad_2_c
dadp_c
damp_c
datp_c
dcdp_c
dcmp_c
dctp_c
dcyt_c
dcyt_e
dgdg160_c
dgdg161_c
dgdg205n31619Z_c
dgdp_c
dgmp_c
dgsn_c
dgtp_c
dha_c
dhap_c
dhf_c
dhlam_c
dna_c
dna5mtc_c
dna5mtc_e
dnad_c
DNAKFOLP_c
dpcoa_c
dtdp_c
dtmp_c
dttp_c
dudp_c
dump_c
duri_c
dutp_c
e4p_c
f1p_c
f6p_c
fad_c
fdp_c
fmet_c
fmettrna_c
fmn_c
fmnh2_c
fol_c
fol_e
for_c
fru_e
g1p_c
g3p_c
g3pc_c
g6p_c
gdp_c
gdptp_c
glc__D_c
glc__D_e
glcdg161_c
gln__L_c
gln__L_e
glntrna_c
glu__L_c
glu__L_e
glutrna_c
glutrna_gln_c
gly_c
gly_e
glyald_c
glyc_c
glyc_e
glyc1p_c
glyc3p_c
glyc3p_e
glytrna_c
gmp_c
GROELFOLP_c
gsn_c
gtp_c
gua_c
gua_e
h_c
h_e
h2o_c
h2o_e
h2o2_c
h2o2_e
hco3_c
hcys__L_c
hcys__L_e
hdca_c
hdca_e
hdcea_c
hdcea_e
his__L_c
his__L_e
histrna_c
idp_c
ile__L_c
ile__L_e
iletrna_c
itp_c
k_c
k_e
lac__L_c
lac__L_e
leu__L_c
leu__L_e
leutrna_c
lipoamp_c
lipoate_c
lneldc_c
lneldc_e
lnlncg_c
lnlncg_e
lpma_c
lys__L_c
lys__L_e
lysdn_c
lysdn_e
lystrna_c
mag183_c
malACP_c
malcoa_c
man_e
man6p_c
met__L_c
met__L_e
methf_c
mettrna_c
mg2_c
mg2_e
mgdg160_c
mgdg180_c
mgdg181_9_c
mgdg182_9_12_c
mgdg183_6_9_12_c
mlthf_c
mn2_c
mn2_e
mnl_e
mnl1p_c
mobd_c
mobd_e
molyb_c
MPNPROT_c
na1_c
na1_e
nac_c
nac_e
nad_c
nadh_c
nadp_c
nadph_c
nh3_c
nh3_e
nh4_c
nh4_e
ni2_c
ni2_e
nicrnt_c
o2_c
o2_e
ocdca_c
ocdca_e
ocdcea_c
ocdcea_e
orn__L_c
orn_c
orn_e
pa_18_3_18_3_c
pa160_c
pa161_c
pa180_c
pa181_9_c
pa182_9_12_c
pan4p_c
pap_c
pap_e
pc160_c
pc160_e
pc161_c
pc161_e
pc180_c
pc180_e
pc181_9_c
pc181_9_e
pc182_9_12_c
pc182_9_12_e
pc183_c
pc183_e
pep_c
pg160_c
pg1619Z1613E_c
pg180_c
pg181_c
pg182_c
pg205n31613E_c
pgp160_c
pgp161_c
pgp180_c
pgp181_9_c
pgp182_9_12_c
pgp183_6_9_12_c
phe__L_c
phe__L_e
phetrna_c
PHOSPHATIDYLCHOLINE_c
PHOSPHATIDYLGLYCEROL_c
pi_c
pi_e
ppgpp_c
ppi_c
pppi_c
pro__L_c
pro__L_e
protrna_c
prpp_c
pser__L_c
psuri_e
ptrc_c
ptrc_e
ptth_c
ptth_e
pydx_c
pydx_e
pydx5p_c
pyr_c
r1p_c
r5p_c
rib__D_c
rib__D_e
ribflv_c
ribflv_e
RNA_c
ru5p__D_c
ru5p__L_c
s7p_c
ser__D_c
ser__L_c
ser__L_e
sertrna_c
so4_c
so4_e
sphng160_c
sphng160_e
sphng161_c
sphng161_e
sphng180_c
sphng180_e
sphng181_c
sphng181_e
sphng182_c
sphng182_e
sphng200_c
sphng200_e
sphng240_c
sphng240_e
spmd_c
spmd_e
thf_c
thm_c
thm_e
thmmp_c
thmpp_c
thr__L_c
thr__L_e
thronh2ad_c
thrp_c
thrtrna_c
thym_c
thym_e
thymd_c
trdox_c
trdrd_c
trnaala_c
trnaarg_c
trnaasn_c
trnaasp_c
trnacys_c
trnagln_c
trnaglu_c
trnagly_c
trnahis_c
trnaile_c
trnaleu_c
trnalys_c
trnamet_c
trnaphe_c
trnapro_c
trnaser_c
trnathr_c
trnatrp_c
trnatyr_c
trnaval_c
trp__L_c
trp__L_e
trptrna_c
tyr__L_c
tyr__L_e
tyrp_c
tyrtrna_c
udp_c
udpg_c
udpgal_c
ump_c
ura_c
ura_e
uri_c
utp_c
val__L_c
val__L_e
valtrna_c
xu5p__D_c
xu5p__L_c
zn2_c
zn2_e
