## Supplementary material for "Model-driven design allows growth of *Mycoplasma pneumoniae* on serum-free media": Supplementary Table S2 - Lipids and acyl chains fractions.xlsx

### Sheet: Sheet1
Lipid	Min Fraction	Max Fraction	Acyl chain	Abs Fraction	Min Rel Fraction	Max Rel Fraction
phosphatidylcholine	0.06	0.1	C16	0.45	0.027	0.045
			C16:1	0.0333	0.001998	0.00333
			C18	0.45	0.027	0.045
			C18:1	0.0333	0.001998	0.00333
			C18:2	0.0334	0.002004	0.00334
cardiolipin	0.15	0.25	C16
			C16:1
			C18
			C18:1	0.25	0.0375	0.0625
			C18:2	0.75	0.1125	0.1875
phosphatidic acid	0.12	0.2	C16	0.75	0.09	0.15
			C16:1
			C18
			C18:1	0.25	0.03	0.05
			C18:2
phosphatidyl glycerol	0.09	0.15	C16	0.75	0.0675	0.1125
			C16:1
			C18
			C18:1	0.25	0.0225	0.0375
			C18:2
sphingomyelin	0.09	0.15	C16	0.15	0.0135	0.0225
			C16:1	0.05	0.0045	0.0075
			C18	0.7	0.063	0.105
			C18:1	0.05	0.0045	0.0075
			C18:2	0.05	0.0045	0.0075
glycolipids	0.06	0.1	C16	0.75	0.045	0.075
			C16:1
			C18
			C18:1	0.25	0.015	0.025
			C18:2
diacylglycerol	0.03	0.05	C16	0.75	0.0225	0.0375
			C16:1
			C18
			C18:1	0.25	0.0075	0.0125
			C18:2
cholesterol	0.35	0.5
