## Supplementary material for "Model-driven design allows growth of *Mycoplasma pneumoniae* on serum-free media": Supplementary Table S3 - FVA results.xlsx

### Sheet: Sheet1
baseline				oxygen limitation
	maximum	minimum			maximum	minimum
1hdec9eg3psyn	4.12875e-05	4.12875e-05		1hdec9eg3psyn	1.04133e-05	1.04133e-05
1hdecg3psyn	0.00191702	0.00191702		1hdecg3psyn	0.000483501	0.000483501
1odec9eg3psyn	0.00128512	0.00128512		1odec9eg3psyn	0.000324127	0.000324127
1odecg3psyn	7.67462e-05	7.67462e-05		1odecg3psyn	1.93565e-05	1.93565e-05
2glc12dgr180syn	1.24872e-05	1.24872e-05		2glc12dgr180syn	3.14945e-06	3.14945e-06
2glc12dgr181syn	0.000208613	0.000208613		2glc12dgr181syn	5.26152e-05	5.26152e-05
2glc12dgr182syn	0.000106645	0.000106645		2glc12dgr182syn	2.68975e-05	2.68975e-05
3glc12dgr160syn	0	0		3glc12dgr160syn	0	0
3glc12dgr161syn	6.47331e-06	6.47331e-06		3glc12dgr161syn	1.63266e-06	1.63266e-06
3glc12dgr180syn	1.24872e-05	1.24872e-05		3glc12dgr180syn	3.14945e-06	3.14945e-06
3glc12dgr181syn	0.000208613	0.000208613		3glc12dgr181syn	5.26152e-05	5.26152e-05
3glc12dgr182syn	0.000106645	0.000106645		3glc12dgr182syn	2.68975e-05	2.68975e-05
3glc12dgr183syn	0	0		3glc12dgr183syn	0	0
3glc2gal12dgr160syn	0	0		3glc2gal12dgr160syn	0	0
3glc2gal12dgr161syn	6.47331e-06	6.47331e-06		3glc2gal12dgr161syn	1.63266e-06	1.63266e-06
3glc2gal12dgr180syn	1.24872e-05	1.24872e-05		3glc2gal12dgr180syn	3.14945e-06	3.14945e-06
3glc2gal12dgr181syn	0.000208613	0.000208613		3glc2gal12dgr181syn	5.26152e-05	5.26152e-05
3glc2gal12dgr182syn	0.000106645	0.000106645		3glc2gal12dgr182syn	2.68975e-05	2.68975e-05
3glc2gal12dgr183syn	0	0		3glc2gal12dgr183syn	0	0
3glc3gal12dgr160syn	0.00030135	0.00030135		3glc3gal12dgr160syn	7.60047e-05	7.60047e-05
3glc3gal12dgr161syn	6.47331e-06	6.47331e-06		3glc3gal12dgr161syn	1.63266e-06	1.63266e-06
3glc3gal12dgr180syn	1.24872e-05	1.24872e-05		3glc3gal12dgr180syn	3.14945e-06	3.14945e-06
3glc3gal12dgr181syn	0.000208613	0.000208613		3glc3gal12dgr181syn	5.26152e-05	5.26152e-05
3glc3gal12dgr182syn	0.000106645	0.000106645		3glc3gal12dgr182syn	2.68975e-05	2.68975e-05
3glc3gal12dgr183syn	0	0		3glc3gal12dgr183syn	0	0
3glcgal12dgr160syn	0	0		3glcgal12dgr160syn	0	0
3glcgal12dgr161syn	6.47331e-06	6.47331e-06		3glcgal12dgr161syn	1.63266e-06	1.63266e-06
3glcgal12dgr180syn	1.24872e-05	1.24872e-05		3glcgal12dgr180syn	3.14945e-06	3.14945e-06
3glcgal12dgr181syn	0.000208613	0.000208613		3glcgal12dgr181syn	5.26152e-05	5.26152e-05
3glcgal12dgr182syn	0.000106645	0.000106645		3glcgal12dgr182syn	2.68975e-05	2.68975e-05
3glcgal12dgr183syn	0	0		3glcgal12dgr183syn	0	0
Aas160	0.00383404	0.00383404		Aas160	0.000967001	0.000967001
Aas161	8.2575e-05	8.2575e-05		Aas161	2.08266e-05	2.08266e-05
Aas180	0.000153492	0.000153492		Aas180	3.8713e-05	3.8713e-05
Aas181	0.00257025	0.00257025		Aas181	0.000648254	0.000648254
Aas182	0.00131707	0.00131707		Aas182	0.000332185	0.000332185
Aas183	0	0		Aas183	0	0
ACALD	0.0125407	0.0125407		ACALD	0.018119	0.0181186
ACKr	-7.4436	-7.4436		ACKr	-5.5039	-5.5039
ACPpds	2.85664e-11	0		ACPpds	3.29678e-11	-3.35346e-08
ACPSYN	1.32159e-07	1.3213e-07		ACPSYN	3.33603e-08	0
ADEt2	0.00490402	0.00490402		ADEt2	0.00123687	0.00123686
ADK1	995.672	-15.0008		ADK1	995.547	-15.0777
ADK3	15.6001	-995.072		ADK3	15.4867	-995.138
ADK4	5.28335	-5.38912		ADK4	5.22757	-5.39752
ADTP	-0.00259539	-0.00259539		ADTP	-0.000654594	-0.000654594
ag3pa160	0.00191702	0.00191702		ag3pa160	0.000483501	0.000483501
ag3pa161	4.12875e-05	4.12875e-05		ag3pa161	1.04133e-05	1.04133e-05
ag3pa180	7.67462e-05	7.67462e-05		ag3pa180	1.93565e-05	1.93565e-05
ag3pa181	0.00128512	0.00128512		ag3pa181	0.000324127	0.000324127
ag3pa182	0.000658537	0.000658537		ag3pa182	0.000166093	0.000166093
ag3pa183	0	0		ag3pa183	0	0
AGPOP	5.28335	0		AGPOP	5.22757	0
AHCi	1.38184e-13	0		AHCi	1.45957e-10	0
ALAabc	0.019518	0.019518		ALAabc	0.00492285	0.00492273
ALAt2r	1.04743e-10	0		ALAt2r	1.22312e-07	0
ALATRS	0.0285056	0.0285056		ALATRS	0.0142339	0.0142339
ALCD19	0	0		ALCD19	0	0
ALKP	0.01	0.01		ALKP	0.0100001	0.01
APNPT	4.51886e-06	4.51886e-06		APNPT	1.13972e-06	1.13972e-06
ARGabc	0.00936159	0.00936159		ARGabc	0.00236125	0.00236113
ARGORNt7	0.240638	0.240638		ARGORNt7	0.247639	0.247624
ARGt2r	1.04743e-10	0		ARGt2r	1.22321e-07	0
ARGTRS	0.0137249	0.0137249		ARGTRS	0.00685336	0.00685336
ASCBPL	0	0		ASCBPL	0	0
ASNt2r	1.04743e-10	0		ASNt2r	1.22312e-07	0
ASNTRS	0.0211153	0.0211153		ASNTRS	0.0105436	0.0105436
ASPabc	0.0131344	0.0131344		ASPabc	0.0033128	0.00331231
ASPt2r	1.04743e-10	0		ASPt2r	1.22312e-07	0
ASPTRS	0.0190042	0.0190042		ASPTRS	0.00948937	0.00948937
atpppphyd	8.80516e-06	0		atpppphyd	4.5873e-08	0
ATPsyn	-10.0908	-10.0908		ATPsyn	-10.1727	-10.1727
BPNT	1.32159e-07	1.3213e-07		BPNT	3.33578e-08	0
CA2abc	0	0		CA2abc	0	0
CE2102lys	0	0		CE2102lys	0	0
CHLPCTD	4.38673e-06	4.38673e-06		CHLPCTD	1.1064e-06	1.1064e-06
CHLt2	0.00067175	0.00067175		CHLt2	0.000169425	0.000140099
CHOLK	4.38673e-06	4.38673e-06		CHOLK	1.1064e-06	1.1064e-06
clpn181t	0	0		clpn181t	0	0
clpn182t	0	0		clpn182t	0	0
clpn183t	0	0		clpn183t	0	0
CLt	0	0		CLt	0	0
CO2t	-7.6717	-7.6717		CO2t	-5.73342	-5.73342
Coabc	0	0		Coabc	0	0
COAt	0	0		COAt	0	0
ctpppphyd	8.80516e-06	0		ctpppphyd	4.5873e-08	0
Cuabc	0	0		Cuabc	0	0
CYSabc	0.00212349	0.00212349		CYSabc	0.000535698	0.000535575
CYSt2r	1.04743e-10	0		CYSt2r	9.82254e-11	0
CYSTRS	0.00316723	0.00316723		CYSTRS	0.00158153	0.00158153
CYTDK1	0.00160168	0.00160168		CYTDK1	0.000404335	0.000403968
CYTDt2	0.02	0.02		CYTDt2	0.02	0.02
CYTK1	0.144283	0.144283		CYTK1	0.140586	0.140585
CYTK2n	0.00148092	0.00148092		CYTK2n	0.000373511	0.000373141
DADK	0.00222137	0.00222137		DADK	0.000560267	0.000559896
DADNK	0.00222137	0.00222137		DADNK	0.000560267	0.00050161
DAPOP	5.28335	0		DAPOP	5.22757	0
DCYTt2	0.02	0.02		DCYTt2	0.02	0.02
dgdg160syn	0.00030135	0.00030135		dgdg160syn	7.60047e-05	7.60047e-05
dgdg161syn	6.47331e-06	6.47331e-06		dgdg161syn	1.63266e-06	1.63266e-06
dgdg205n31619Zsyn	0	0		dgdg205n31619Zsyn	0	0
DGK1	0.00148092	0.00148092		DGK1	0.000373511	0.000373508
DGNSKm	0.00148092	0.00148092		DGNSKm	0.000373511	0.000314856
DHAK	0.01	0.01		DHAK	0.0100001	0.01
DHFOR	-4.40258e-06	-4.40258e-06		DHFOR	-1.11039e-06	-1.11039e-06
DHFR2i	-4.40251e-06	-0.00222578		DHFR2i	-0.00056119	-0.000574845
dna5mtct2r	1.3819e-13	0		dna5mtct2r	1.45968e-10	0
DPCOAK	4.51888e-06	4.51886e-06		DPCOAK	1.13975e-06	1.1064e-06
DRPA	0.0125407	0.0125407		DRPA	0.018119	0.0181186
DTMPK	0.00222137	0.00222137		DTMPK	0.000560267	0.000560263
DURIK1	0.00222137	0		DURIK1	0.000560446	0.000559896
DURIPP	0.0185191	0.0162977		DURIPP	0.0190666	0.019066
ENO	10.5397	10.5397		ENO	10.4774	10.4774
EX_ac_e	7.4436	7.4436		EX_ac_e	5.5039	5.5039
EX_ade_e	-0.00490402	-0.00490402		EX_ade_e	-0.00123686	-0.00123687
EX_ala__L_e	-0.019518	-0.019518		EX_ala__L_e	-0.00492273	-0.00492273
EX_arg__L_e	-0.25	-0.25		EX_arg__L_e	-0.25	-0.25
EX_ascb__L_e	0	0		EX_ascb__L_e	0	0
EX_asn__L_e	-0.0141397	-0.0141397		EX_asn__L_e	-0.00356623	-0.00356659
EX_asp__L_e	-0.0131344	-0.0131344		EX_asp__L_e	-0.00331231	-0.00331268
EX_BM_e	0.0528521	0.0528521		EX_BM_e	0.0133301	0.0133301
EX_ca2	0	0		EX_ca2	0	0
EX_chol_e	-0.00067175	-0.00067175		EX_chol_e	-0.000169242	-0.000169425
EX_cl	0	0		EX_cl	0	0
EX_clpn181_e	0	0		EX_clpn181_e	0	0
EX_clpn182_e	0	0		EX_clpn182_e	0	0
EX_clpn183_e	0	0		EX_clpn183_e	0	0
EX_co2_e	7.6717	7.6717		EX_co2_e	5.73342	5.73342
EX_coa_e	0	0		EX_coa_e	0	0
EX_cobalt2	0	0		EX_cobalt2	0	0
EX_cu2	0	0		EX_cu2	0	0
EX_cys__L_e	-0.00212349	-0.00212349		EX_cys__L_e	-0.000535575	-0.000535575
EX_cytd_e	-0.02	-0.02		EX_cytd_e	-0.02	-0.02
EX_dcyt_e	-0.02	-0.02		EX_dcyt_e	-0.02	-0.02
EX_dna5mtc_e	1.38556e-13	0		EX_dna5mtc_e	1.45967e-10	0
EX_fol_e	-4.40258e-06	-4.40258e-06		EX_fol_e	-1.11039e-06	-1.11039e-06
EX_fru_e	0	0		EX_fru_e	0	0
EX_glc__D_e	-5.10836	-5.10836		EX_glc__D_e	-5.10836	-5.10836
EX_gln__L_e	1.57115e-10	-2.96495e-10		EX_gln__L_e	1.83479e-07	-3.66979e-07
EX_glu__L_e	-0.0284033	-0.0284033		EX_glu__L_e	-0.00716336	-0.00719256
EX_gly_e	-0.0130241	-0.0152455		EX_gly_e	-0.00328451	-0.00328728
EX_glyc_e	0	-0.0784117		EX_glyc_e	0	-3.66975e-07
EX_glyc3p_e	-0.0295776	-0.107989		EX_glyc3p_e	-0.00745989	-0.00746026
EX_gua_e	-0.00403859	-0.00403859		EX_gua_e	-0.00101859	-0.00101859
EX_h_e	8.96588	8.96588		EX_h_e	9.30641	9.30641
EX_h2o_e	7.54061	7.4622		EX_h2o_e	5.16996	5.16996
EX_h2o2_e	0.1	0.1		EX_h2o2_e	0.00544526	0.00544477
EX_hcys__L_e	1.38556e-13	0		EX_hcys__L_e	1.45931e-10	0
EX_hdca_e	-0.00450451	-0.00450451		EX_hdca_e	-0.00113574	-0.0011361
EX_hdcea_e	-0.000108984	-0.000108985		EX_hdcea_e	-2.71205e-05	-2.74875e-05
EX_his__L_e	-0.00434785	-0.00434785		EX_his__L_e	-0.00109659	-0.00109659
EX_ile__L_e	-0.0156334	-0.0156334		EX_ile__L_e	-0.00394298	-0.00394298
EX_k	0	0		EX_k	0	0
EX_lac__L_e	3.10863	3.10863		EX_lac__L_e	4.99167	4.99167
EX_leu__L_e	-0.0214388	-0.0214388		EX_leu__L_e	-0.00540717	-0.00540717
EX_lneldc_e	-0.00135081	-0.00135081		EX_lneldc_e	-0.000340326	-0.000340693
EX_lnlncg_e	2.96495e-10	0		EX_lnlncg_e	3.66984e-07	0
EX_lys__L_e	-0.0226972	-0.0226972		EX_lys__L_e	-0.00572455	-0.00572455
EX_lysdn	0	0		EX_lysdn	0	0
EX_man_e	0	0		EX_man_e	0	0
EX_met__L_e	-0.00430634	-0.00430634		EX_met__L_e	-0.00108612	-0.00108612
EX_mg2	0	0		EX_mg2	0	0
EX_mn2	0	0		EX_mn2	0	0
EX_mnl_e	0	0		EX_mnl_e	0	0
EX_mobd	0	0		EX_mobd	0	0
EX_na1	0	0		EX_na1	0	0
EX_nac_e	-8.80516e-06	-8.80516e-06		EX_nac_e	-2.22079e-06	-2.22079e-06
EX_nadp_e	0	0		EX_nadp_e	0	0
EX_nh3_e	0.506133	0.506133		EX_nh3_e	0.531459	0.531458
EX_ni2	0	0		EX_ni2	0	0
EX_o2_e	-7.53621	-7.53733		EX_o2_e	-5.5	-5.5
EX_ocdca_e	-0.000654348	-0.000654348		EX_ocdca_e	-0.000164669	-0.000165036
EX_ocdcea_e	-0.00267351	-0.00267351		EX_ocdcea_e	-0.000673931	-0.000674298
EX_orn__L_e	0.240638	0.240638		EX_orn__L_e	0.247639	0.247639
EX_pap_e	2.61859e-11	0		EX_pap_e	1.46774e-08	0
EX_pc160_e	0	-1.57115e-10		EX_pc160_e	0	-1.83479e-07
EX_pc161_e	0	-1.57115e-10		EX_pc161_e	0	-1.83479e-07
EX_pc180_e	0	-1.57115e-10		EX_pc180_e	0	-1.83479e-07
EX_pc181_e	0	-1.57115e-10		EX_pc181_e	0	-1.83479e-07
EX_pc182_e	0	-1.57115e-10		EX_pc182_e	0	-1.83479e-07
EX_pc183_e	0	-1.57115e-10		EX_pc183_e	0	-1.83479e-07
EX_phe__L_e	-0.0108289	-0.0108289		EX_phe__L_e	-0.0027312	-0.00273121
EX_pi_e	0.0784117	-7.41238e-11		EX_pi_e	3.66957e-07	-1.22326e-07
EX_pro__L_e	-0.0101971	-0.0101971		EX_pro__L_e	-0.00257185	-0.00257185
EX_psuri	0	0		EX_psuri	0	0
EX_ptrc	0	0		EX_ptrc	0	0
EX_ptth_e	-4.51886e-06	-4.51886e-06		EX_ptth_e	-1.13972e-06	-1.13993e-06
EX_pydx_e	-4.40258e-06	-4.40258e-06		EX_pydx_e	-1.11039e-06	-1.11039e-06
EX_rib__D_e	-0.127709	-0.127709		EX_rib__D_e	-0.127709	-0.127709
EX_ribflv_e	-4.38673e-06	-4.38673e-06		EX_ribflv_e	-1.1064e-06	-1.1064e-06
EX_ser__L_e	-0.0149898	-0.0172112		EX_ser__L_e	-0.0043385	-0.00434127
EX_so4_e	0	0		EX_so4_e	0	0
EX_sphng160_e	-0.000173206	-0.000173206		EX_sphng160_e	-4.36851e-05	-4.36851e-05
EX_sphng161_e	-8.70985e-05	-8.70985e-05		EX_sphng161_e	-2.19675e-05	-2.19675e-05
EX_sphng180_e	-0.0010319	-0.0010319		EX_sphng180_e	-0.000260261	-0.000260261
EX_sphng181_e	-7.89653e-05	-7.89653e-05		EX_sphng181_e	-1.99162e-05	-1.99162e-05
EX_sphng182_e	-7.85577e-05	-7.85577e-05		EX_sphng182_e	-1.98134e-05	-1.98134e-05
EX_sphng200_e	-7.32641e-05	-7.32641e-05		EX_sphng200_e	-1.84783e-05	-1.84783e-05
EX_sphng240_e	-6.34858e-05	-6.34858e-05		EX_sphng240_e	-1.6012e-05	-1.6012e-05
EX_spmd_e	0	0		EX_spmd_e	0	0
EX_thm_e	-4.40258e-06	-4.40258e-06		EX_thm_e	-1.11039e-06	-1.11039e-06
EX_thr__L_e	-0.0149535	-0.0149535		EX_thr__L_e	-0.00377148	-0.00377148
EX_thym_e	-5.47019e-05	-0.00227608		EX_thym_e	-1.36132e-05	-1.39801e-05
EX_trp__L_e	-0.00220261	-0.00220261		EX_trp__L_e	-0.000555531	-0.000555531
EX_tyr__L_e	-0.00712859	-0.00712859		EX_tyr__L_e	-0.00179793	-0.00179793
EX_ura_e	0.0346768	0.0324554		EX_ura_e	0.0380973	0.038097
EX_val__L_e	-0.0177948	-0.0177948		EX_val__L_e	-0.00448809	-0.00448809
EX_zn2_e	0	0		EX_zn2_e	0	0
FBA	5.19047	5.19047		FBA	5.20271	5.2027
FBA2	0	0		FBA2	0	0
FDH	-1.31816e-07	-8.91729e-06		FDH	3.33632e-07	-2.25411e-06
FMETDF	0	0		FMETDF	0	0
FMETTRS	0.00105588	0.00105588		FMETTRS	0.00052721	0.00052721
FMNAT	4.38673e-06	4.38673e-06		FMNAT	1.1064e-06	1.1064e-06
FMNRx2	0	0		FMNRx2	0	0
FRUK	0	0		FRUK	0	0
FRUpts	0	0		FRUpts	0	0
FTHFCL	0.0099956	0.0099956		FTHFCL	0.00999898	0.00999889
FTHFLi	0.00106466	0.00105588		FTHFLi	0.00052943	0.000526843
G3PO	0.1	0.1		G3PO	0.00544526	0.00544489
GALUi	0.00290936	0.00290936		GALUi	0.000733783	0.000733783
GAPDHi	10.5397	10.5397		GAPDHi	10.4774	10.4774
GDPDPK	0	0		GDPDPK	0	0
GHMT2r	-4.4025e-06	-0.00222578		GHMT2r	-0.000558969	-0.000561373
GK1	0.219233	0.219233		GK1	0.217375	0.217375
GLCabc	0	0		GLCabc	3.66984e-08	0
GLCpts	5.10836	5.10836		GLCpts	5.10836	5.10836
GLNt2r	1.57115e-10	0		GLNt2r	1.83468e-07	0
GLNTRAT	0.0179482	0.0179482		GLNTRAT	0.00896213	0.00896176
GLUabc	0.0284033	0.0284033		GLUabc	0.00716392	0.00716336
GLUN	-0.0120298	-0.0120298		GLUN	-0.00303373	-0.00303428
GLUt2r	1.04743e-10	0		GLUt2r	1.22312e-07	0
GLUTRS	0.0232278	0.0232278		GLUTRS	0.0115982	0.0115982
GLUTRS_Gln	0.0179482	0.0179482		GLUTRS_Gln	0.00896213	0.00896213
GLYabc	0.0152455	0.0130241		GLYabc	0.00328728	0.00328451
glyc1ppTx	0	0		glyc1ppTx	0	0
GLYC3Pabc	0.107989	0.0295776		GLYC3Pabc	0.00746026	0.00745971
GLYCt	0	-0.0784117		GLYCt	0	-5.86523e-05
GLYK	0.0784117	-1.13687e-13		GLYK	3.66935e-07	0
GLYt2r	1.04743e-10	0		GLYt2r	1.22312e-07	0
GLYTRS	0.0221708	0.0221708		GLYTRS	0.0110707	0.0110707
GPDDA1	-0.000667363	-0.000667364		GPDDA1	-0.000168135	-0.000168319
GTPDPK	0	0		GTPDPK	0	0
GTPH2	2.69541e-11	0		GTPH2	2.62131e-08	0
GUAPRT	-0.00248468	-0.00248468		GUAPRT	-0.000626673	-0.000685325
GUAt2r	0.00403859	0.00403859		GUAt2r	0.00101859	0.00101859
H2O2t	-0.1	-0.1		H2O2t	-0.00544477	-0.00544526
H2Ot	-7.4622	-7.54061		H2Ot	-5.16996	-5.16996
HCO3E	0	0		HCO3E	0	0
HCYSte	1.38184e-13	0		HCYSte	1.45957e-10	0
HDCAt	0.00450451	0.00450451		HDCAt	0.0011361	0.00113574
HDCEAt	0.000108985	0.000108984		HDCEAt	2.74875e-05	2.71205e-05
HISabc	0.00434785	0.00434785		HISabc	0.00109671	0.00109659
HISt2r	1.04743e-10	0		HISt2r	1.22312e-07	0
HISTRS	0.0063346	0.0063346		HISTRS	0.00316309	0.00316309
IDPh	1.16887	1.16887		IDPh	0.963677	0.963677
ILEabc	0.0156334	0.0156334		ILEabc	0.0039431	0.00394298
ILEt2r	1.04743e-10	0		ILEt2r	1.22312e-07	0
ILETRS	0.0232274	0.0232274		ILETRS	0.0115981	0.0115981
IR00075	7.85576e-11	0		IR00075	2.22079e-06	0
IR00296	0.240638	0.240638		IR00296	0.247639	0.247639
IR00674	3.1423e-10	0		IR00674	3.66935e-07	0
IR00676	0.127709	0.127709		IR00676	0.127709	0.127709
IR00911	0.00148092	0.00148092		IR00911	0.0003736	0.000373142
IR00932	7.43106	7.43106		IR00932	5.48578	5.48578
IR01054	0.0183762	0.0183762		IR01054	0.0195904	0.0195901
IR01418	0.0185191	0.0185191		IR01418	0.0196269	0.0196264
IR03511	8.80516e-06	8.80516e-06		IR03511	2.22079e-06	2.22079e-06
IR08208	0.01	0.01		IR08208	0.0100001	0.01
IR08659	0.0141397	0.0141397		IR08659	0.00356659	0.00356623
IR08738	3.1423e-10	0		IR08738	3.66935e-07	0
IR08984	2.615	2.615		IR08984	2.615	2.615
IR09590	0.0784117	0		IR09590	3.66935e-07	0
IR09773	0	0		IR09773	0	0
IR09793	0.00222137	0.00222137		IR09793	0.000560267	0.000560263
IR09815	4.40258e-06	4.40258e-06		IR09815	1.11039e-06	1.11039e-06
IR09816	4.51886e-06	4.51886e-06		IR09816	1.13972e-06	1.13972e-06
IR09817	4.40258e-06	4.40258e-06		IR09817	1.11039e-06	1.11039e-06
IR09818	7.85576e-11	0		IR09818	7.36691e-11	0
IR09855	0.00227608	5.47019e-05		IR09855	1.39801e-05	1.36131e-05
IR09861	7.40458e-05	7.40458e-05		IR09861	1.86756e-05	1.86754e-05
IR09863	1.38184e-13	0		IR09863	1.45957e-10	0
IR09881	0.0528521	0.0528521		IR09881	0.0133301	0.0133301
IR09884	0.00782974	0.00782974		IR09884	0.00776338	0.00776338
IR09888	7.4436	7.4436		IR09888	5.5039	5.5039
IR09909	0.00105574	0.00105574		IR09909	0.000527176	0.000527176
IR09912	3.1423e-10	0		IR09912	3.66964e-07	0
IR09927	1.04743e-10	0		IR09927	1.22321e-07	0
IR09934	1.32131e-07	1.3213e-07		IR09934	3.3325e-08	3.33248e-08
IR09954	0.0003489	0.0003489		IR09954	0.0003489	0.0003489
IR09955	5.28521e-05	5.28521e-05		IR09955	1.33301e-05	1.33301e-05
IR09956	0	0		IR09956	0	0
IR09957	0.00220261	0.00220261		IR09957	0.000555653	0.000555531
IR09958	0.00712859	0.00712859		IR09958	0.00179806	0.00179793
IR09959	0.0108289	0.0108289		IR09959	0.00273133	0.0027312
IR09961	0	0		IR09961	0	0
KG6PDC	0	0		KG6PDC	0	0
Kt2r	0	0		Kt2r	0	0
L_LACt2r	3.10863	3.10863		L_LACt2r	4.99167	4.99167
LDH_L	-3.10863	-3.10863		LDH_L	-4.99167	-4.99167
LEUabc	0.0214388	0.0214388		LEUabc	0.00540729	0.00540717
LEUt2r	1.04743e-10	0		LEUt2r	1.22321e-07	0
LEUTRS	0.0306182	0.0306182		LEUTRS	0.0152885	0.0152885
LNELDCt	0.00135081	0.00135081		LNELDCt	0.000340693	0.000340326
LNLNCGt	0	-3.1423e-10		LNLNCGt	0	-3.66957e-07
LYSabc	0.0226972	0.0226972		LYSabc	0.00572467	0.00572455
lysdnt	0	0		lysdnt	0	0
LYSt2r	1.04748e-10	0		LYSt2r	1.22321e-07	0
LYSTRS	0.0337853	0.0337853		LYSTRS	0.01687	0.01687
M1PD	0	0		M1PD	0	0
mag182n6syn	0.000658537	0.000658537		mag182n6syn	0.000166093	0.000166093
mag183syn	0	0		mag183syn	0	0
MANpts	0	0		MANpts	0	0
METabc	0.00430634	0.00430634		METabc	0.00108624	0.00108612
METAT	4.38673e-06	4.38673e-06		METAT	1.10654e-06	1.1064e-06
METTRS	0.00633499	0.00633499		METTRS	0.00316319	0.00316319
MG2abc	0	0		MG2abc	0	0
mgdg160syn	0.00030135	0.00030135		mgdg160syn	7.60047e-05	7.60047e-05
mgdg161syn	6.47331e-06	6.47331e-06		mgdg161syn	1.63266e-06	1.63266e-06
mgdg180syn	1.24872e-05	1.24872e-05		mgdg180syn	3.14945e-06	3.14945e-06
mgdg181_9syn	0.000208613	0.000208613		mgdg181_9syn	5.26152e-05	5.26152e-05
mgdg182_9_12syn	0.000106645	0.000106645		mgdg182_9_12syn	2.68975e-05	2.68975e-05
mgdg183_6_9_12syn	0	0		mgdg183_6_9_12syn	0	0
Mnabc	0	0		Mnabc	0	0
MNLpts	0	0		MNLpts	0	0
MNNAD	0	0		MNNAD	0	0
MOBDabc	0	0		MOBDabc	0	0
MPAKI	0	0		MPAKI	0	0
MTHFC_1	3.1423e-10	4.54747e-12		MTHFC_1	3.66957e-07	-2.22079e-06
MTHFD_1	4.4029e-06	4.40251e-06		MTHFD_1	1.47735e-06	-1.11039e-06
NA1Htm	0	0		NA1Htm	0	0
NACt	8.80516e-06	8.80516e-06		NACt	2.22079e-06	2.22079e-06
NADK	8.80516e-06	8.80509e-06		NADK	2.22079e-06	0
nadkpppiPT	3.70619e-11	0		nadkpppiPT	4.5873e-08	0
NH3c	0	0		NH3c	0	0
NH4tex	0	0		NH4tex	0	0
Niabc	0	0		Niabc	0	0
NNATr	8.80516e-06	8.80517e-06		NNATr	2.22079e-06	2.22079e-06
NTD1	7.85576e-11	0		NTD1	9.17409e-08	0
NTD2	7.85576e-11	0		NTD2	9.17409e-08	0
NTD3	7.85576e-11	0		NTD3	9.17409e-08	0
NTD4	7.85576e-11	0		NTD4	9.17409e-08	0
NTD5	7.85608e-11	0		NTD5	1.95506e-10	0
NTD7	7.85576e-11	0		NTD7	9.17355e-08	0
NTD9	7.85576e-11	0		NTD9	9.17409e-08	0
O2t	7.53733	7.53621		O2t	5.5	5.5
OCBT	-0.240638	-0.240638		OCBT	-0.247639	-0.247639
OCDCAt	0.000654348	0.000654348		OCDCAt	0.000165036	0.000164669
OCDCEAt	0.00267351	0.00267351		OCDCEAt	0.000674298	0.000673931
orncbTx	0	0		orncbTx	0	0
pa_18_3_18_3ctdlTx	0	0		pa_18_3_18_3ctdlTx	0	0
pa160ctdlTx	0.00161567	0.00161567		pa160ctdlTx	0.000407496	0.000407496
pa161ctdlTx	3.48142e-05	3.48142e-05		pa161ctdlTx	8.78064e-06	8.78064e-06
pa180ctdlTx	6.4259e-05	6.4259e-05		pa180ctdlTx	1.62071e-05	1.62071e-05
pa181_9ctdlTx	0.00107651	0.00107651		pa181_9ctdlTx	0.000271512	0.000271512
pa182_9_12ctdlTx	0.000551892	0.000551892		pa182_9_12ctdlTx	0.000139195	0.000139195
PAPA160	0.00030135	0.00030135		PAPA160	7.60047e-05	7.60047e-05
PAPA161	6.47331e-06	6.47331e-06		PAPA161	1.63266e-06	1.63266e-06
PAPA180	1.24872e-05	1.24872e-05		PAPA180	3.14945e-06	3.14945e-06
PAPA181_9	0.000208613	0.000208613		PAPA181_9	5.26152e-05	5.26152e-05
PAPA182_9_12	0.000106645	0.000106645		PAPA182_9_12	2.68975e-05	2.68975e-05
PAPA183_6_9_12	0	0		PAPA183_6_9_12	0	0
PAPt2r	0	-2.47079e-11		PAPt2r	0	-2.62128e-08
pc160abc	1.48248e-10	0		pc160abc	1.83492e-07	0
pc160lys	-0.000335234	-0.000335234		pc160lys	-8.43673e-05	-8.45508e-05
pc161abc	1.48248e-10	0		pc161abc	1.83492e-07	0
pc161lys	-1.32047e-05	-1.32048e-05		pc161lys	-3.14696e-06	-3.33045e-06
pc180abc	1.48248e-10	0		pc180abc	1.83492e-07	0
pc180lys	-0.000250428	-0.000250428		pc180lys	-6.2978e-05	-6.31615e-05
pc181_9abc	1.48248e-10	0		pc181_9abc	1.83492e-07	0
pc181_9lys	-5.1631e-05	-5.16312e-05		pc181_9lys	-1.28386e-05	-1.30221e-05
pc182_9_12abc	1.48248e-10	0		pc182_9_12abc	1.83492e-07	0
pc182_9_12lys	-1.68658e-05	-1.68659e-05		pc182_9_12lys	-4.07034e-06	-4.25384e-06
pc183_9_12_15lys	1.48248e-10	0		pc183_9_12_15lys	1.83492e-07	0
pc183abc	1.48248e-10	0		pc183abc	1.83492e-07	0
PDHcr	7.43106	7.43106		PDHcr	5.48578	5.48578
PFK	5.38912	0		PFK	5.39752	0
pfk_dATP	5.38912	0		pfk_dATP	5.39752	0
pfk_GTP	5.38912	0		pfk_GTP	5.39752	0
pfk_ITP	5.38912	0		pfk_ITP	5.39752	0
PGCM	-0.00290936	-0.00290936		PGCM	-0.000733783	-0.000733783
PGIA	5.09806	5.09806		PGIA	5.10576	5.10576
PGK	0	-1000		PGK	0	-1000
PGM_1	-10.5397	-10.5397		PGM_1	-10.4774	-10.4774
PGPP160	0.00161567	0.00161567		PGPP160	0.000407496	0.000407496
PGPP161	3.48142e-05	3.48142e-05		PGPP161	8.78064e-06	8.78064e-06
PGPP180	6.4259e-05	6.4259e-05		PGPP180	1.62071e-05	1.62071e-05
PGPP181_9	0.00107651	0.00107651		PGPP181_9	0.000271512	0.000271512
PGPP182_9_12	0.000551892	0.000551892		PGPP182_9_12	0.000139195	0.000139195
PGPP183_6_9_12	0	0		PGPP183_6_9_12	0	0
PGPSALMALM	0.00161567	0.00161567		PGPSALMALM	0.000407496	0.000407496
PGSA161	3.48142e-05	3.48142e-05		PGSA161	8.78064e-06	8.78064e-06
PGSA180	6.4259e-05	6.4259e-05		PGSA180	1.62071e-05	1.62071e-05
PGSA181_9	0.00107651	0.00107651		PGSA181_9	0.000271512	0.000271512
PGSA182_9_12	0.000551892	0.000551892		PGSA182_9_12	0.000139195	0.000139195
PGSA183_6_9_12	2.27318e-14	2.27318e-14		PGSA183_6_9_12	2.27318e-14	2.27318e-14
PHEt2r	1.04743e-10	0		PHEt2r	1.22312e-07	0
PHETRS	0.0158368	0.0158368		PHETRS	0.00790781	0.00790781
PIabc	7.85576e-11	0		PIabc	1.22312e-07	0
PPA	3.14243e-10	0		PPA	3.66964e-07	0
PPM2	0.0125407	0.0125407		PPM2	0.018119	0.0181186
PROabc	0.0101971	0.0101971		PROabc	0.00257197	0.00257185
PROt2r	1.04743e-10	0		PROt2r	1.22312e-07	0
protonLeak	31.38	31.38		protonLeak	31.38	31.38
PROTRS	0.0147805	0.0147805		PROTRS	0.0073805	0.0073805
PSP	0	0		PSP	0	0
PTAr	7.4436	7.4436		PTAr	5.5039	5.5039
PTPATi	4.51888e-06	4.51886e-06		PTPATi	1.13975e-06	1.1064e-06
PTRCabc	7.41238e-11	0		PTRCabc	0	0
PUNP1	-8.72588e-05	-8.72588e-05		PUNP1	-2.19162e-05	-2.20079e-05
PUNP2	-0.00222137	-0.00222137		PUNP2	-0.000559896	-0.000560263
PUNP3	-7.29887e-05	-7.29888e-05		PUNP3	-1.83171e-05	-1.84088e-05
PUNP4	-0.00148092	-0.00148092		PUNP4	-0.000373142	-0.000373975
PYDXK	4.40258e-06	4.40258e-06		PYDXK	1.11039e-06	1.11039e-06
PYK	5.28335	0		PYK	5.22757	0
PYK2	5.28335	0		PYK2	5.22757	0
PYK3	5.28335	0		PYK3	5.22757	0
PYK4	0.144283	0.144283		PYK4	0.140587	0.140585
PYK4bis	0.00148092	0.00148092		PYK4bis	0.000373511	0.000373508
PYK5	5.28335	0		PYK5	5.22757	0
PYK8	0	0		PYK8	0	0
PYNP2r	0.0110688	0.0110688		PYNP2r	0.0177478	0.0177471
r0191	5.08469	-0.198653		r0191	5.03275	-0.194818
RBFK	4.38673e-06	4.38673e-06		RBFK	1.1064e-06	1.1064e-06
RBP4E	0	0		RBP4E	0	0
REM_acp	1.78439e-13	0		REM_acp	2.09801e-10	0
RIBabc	0.127709	0.127709		RIBabc	0.127709	0.127709
RIBFLVtm	4.38673e-06	4.38665e-06		RIBFLVtm	1.1064e-06	1.01466e-06
RNase	0.007741	0.007741		RNase	0.007741	0.007741
RNDR1	3.1423e-10	0		RNDR1	3.66935e-07	0
RNDR2	3.1423e-10	0		RNDR2	2.94676e-10	0
RNDR3	3.14243e-10	0		RNDR3	3.66964e-07	0
RNDR4	3.1423e-10	0		RNDR4	3.66935e-07	0
RPE	0.0924117	0.0924117		RPE	0.096944	0.0969437
RR00106	-0.240638	-0.240638		RR00106	-0.247639	-0.247639
RR00681	0.0924117	0.0924117		RR00681	0.096944	0.0969437
RR00682	0.0109086	0.0109086		RR00682	0.0177074	0.0177066
RR00952	-8.80516e-06	-8.80516e-06		RR00952	-2.22079e-06	-2.22079e-06
RR01487	-7.43106	-7.43106		RR01487	-5.48578	-5.48578
RR03680	994.853	-15.8193		RR03680	994.921	-15.7041
RR03769	-0.0462058	-0.0462058		RR03769	-0.0484719	-0.048472
RR09795	5.28113	-5.39135		RR09795	5.22701	-5.39808
RR09796	5.28187	-0.00148092		RR09796	5.2272	-0.000373511
RR09841	0.506133	0.506133		RR09841	0.531459	0.531458
RR09889	7.43733	7.43621		RR09889	5.49456	5.49455
SERabc	0.0172112	0.0149898		SERabc	0.00434127	0.0043385
SERt2r	1.04743e-10	0		SERt2r	1.22289e-07	0
SERTRS	0.0221713	0.0221713		SERTRS	0.0110709	0.0110709
sphng160t	0.000173206	0.000173206		sphng160t	4.36851e-05	4.36851e-05
sphng161t	8.70985e-05	8.70985e-05		sphng161t	2.19675e-05	2.19675e-05
sphng180t	0.0010319	0.0010319		sphng180t	0.000260261	0.000260261
sphng181t	7.89653e-05	7.89653e-05		sphng181t	1.99162e-05	1.99162e-05
sphng182t	7.85577e-05	7.85577e-05		sphng182t	1.98134e-05	1.98134e-05
sphng200t	7.32641e-05	7.32641e-05		sphng200t	1.84783e-05	1.84783e-05
sphng240t	6.34858e-05	6.34858e-05		sphng240t	1.6012e-05	1.6012e-05
SPMDabc	7.41238e-11	0		SPMDabc	0	0
SULabc	7.41238e-11	0		SULabc	0	0
TALA	0.0462058	0.0462058		TALA	0.048472	0.048472
THMabc	4.40258e-06	4.40258e-06		THMabc	1.11039e-06	1.11039e-06
THRabc	0.0149535	0.0149535		THRabc	0.0037716	0.00377148
thronh2adsyn	0	0		thronh2adsyn	0	0
thrpPS	0	0		thrpPS	0	0
THRt2r	1.04743e-10	0		THRt2r	1.22321e-07	0
THRTRS	0.0221708	0.0221708		THRTRS	0.0110707	0.0110707
TKT2	-0.0462058	-0.0462058		TKT2	-0.0484719	-0.048472
TMDK1	0.00222137	0		TMDK1	1.83482e-07	0
TMDPP	0	-0.00227608		TMDPP	0	-1.39801e-05
TMDS	0.00222137	-7.41238e-11		TMDS	0.000573734	0.000560079
TMK	4.40258e-06	4.40258e-06		TMK	1.11039e-06	1.11039e-06
TMPK	4.40258e-06	4.40258e-06		TMPK	1.11039e-06	1.11039e-06
TPI	-5.29047	-5.29047		TPI	-5.20815	-5.20815
TRDR	3.1423e-10	1.94404e-11		TRDR	3.66957e-07	-4.77485e-12
TRPt2r	1.04743e-10	0		TRPt2r	1.22312e-07	0
TRPTRS	0.00316723	0.00316723		TRPTRS	0.00158153	0.00158153
TYRP	0	0		TYRP	0	0
TYRt2r	1.04743e-10	0		TYRt2r	1.22321e-07	0
TYRTRS	0.0105574	0.0105574		TYRTRS	0.00527176	0.00527176
UDPG4E	0.00130401	0.00130401		UDPG4E	0.000328889	0.000328889
UMPK	0.195743	0.195743		UMPK	0.194085	0.194085
UPPRT	0.00508888	0.00508888		UPPRT	0.00128386	0.00128312
URAt2	-0.0324554	-0.0346768		URAt2	-0.038097	-0.0380973
URIDK2r	0	-2.96495e-10		URIDK2r	0	-3.67094e-07
URIK1	0.00730734	0.00730734		URIK1	0.00184302	0.00184265
utph2	2.69541e-11	0		utph2	2.62131e-08	0
VALabc	0.0177948	0.0177948		VALabc	0.00448822	0.00448809
VALt2r	1.04748e-10	0		VALt2r	1.22321e-07	0
VALTRS	0.0263943	0.0263943		VALTRS	0.0131796	0.0131796
X5PL3E	0	0		X5PL3E	0	0
ZNabc	0	0		ZNabc	0	0
